# *In silico* APC/C substrate discovery reveals cell cycle degradation of chromatin regulators including UHRF1

**DOI:** 10.1101/2020.04.09.033621

**Authors:** Jennifer L. Kernan, Raquel C. Martinez-Chacin, Xianxi Wang, Rochelle L. Tiedemann, Thomas Bonacci, Rajarshi Choudhury, Derek L. Bolhuis, Jeffrey S. Damrauer, Feng Yan, Joseph S. Harrison, Michael Ben Major, Katherine Hoadley, Aussie Suzuki, Scott B. Rothbart, Nicholas G. Brown, Michael J. Emanuele

## Abstract

The Anaphase-Promoting Complex/Cyclosome (APC/C) is an E3 ubiquitin ligase and critical regulator of cell cycle progression. Despite its vital role, it has remained challenging to globally map APC/C substrates. By combining orthogonal features of known substrates, we predicted APC/C substrates *in silico*. This analysis identified many known substrates and suggested numerous candidates. Unexpectedly, chromatin regulatory proteins are enriched among putative substrates and we show that several chromatin proteins bind APC/C, oscillate during the cell cycle and are degraded following APC/C activation, consistent with being direct APC/C substrates. Additional analysis revealed detailed mechanisms of ubiquitylation for UHRF1, a key chromatin regulator involved in histone ubiquitylation and DNA methylation maintenance. Disrupting UHRF1 degradation at mitotic exit accelerates G1-phase cell cycle progression and perturbs global DNA methylation patterning in the genome. We conclude that APC/C coordinates crosstalk between cell cycle and chromatin regulatory proteins. This has potential consequences in normal cell physiology, where the chromatin environment changes depending on proliferative state, as well as in disease.
