## Supplementary material for "*In silico* APC/C substrate discovery reveals cell cycle degradation of chromatin regulators including UHRF1": Table S1

### Sheet: FLAG-Cdh1 IP-MS
Description:	FLAG:Cdh1 IP from 293T cells, analyzed by mass spectrometry. Compared to control FLAG:EV IP.
Data Source:	This study
Protein Name	FLAG:EV - Spectral Counts	FLAG:Cdh1 - Spectral Counts
FZR	0	454
RIR2	0	152
KIF11	0	128
HSP71	44	127
YBOX1	15	71
NUCL	20	65
C1QBP	4	60
CLSPN	5	59
CCNA2	0	53
PAIRB	7	52
HSP7C	18	50
TCPB	2	47
TCPQ	1	44
RS3	9	43
RIR1	0	42
PABP1	12	42
ROA1	11	41
TCPH	0	40
STIP1	1	39
YBOX3	10	39
TCPG	2	38
DHX9	3	37
HNRPU	10	37
TCPE	1	36
TCPA	1	33
HSP76	0	32
GBLP	1	31
TCPD	2	31
ILF3	8	29
HS90A	9	29
KCTD5	0	28
RS4X	9	28
RSSA	2	27
DDX21	2	27
RS17	1	26
G3BP1	1	26
SSBP	18	26
HS90B	6	25
GRP75	6	25
RS3A	7	25
NPM	11	25
RLA0	8	24
XRCC6	0	23
FLNA	2	23
IF2B1	8	23
LARP1	0	22
DDX17	1	22
HNRPC	12	22
U520	14	22
CDC5L	5	21
GRP78	8	21
RLA2	9	21
CDK2	0	20
TCPZ	0	20
HCD2	0	20
DDB1	4	20
DDX5	5	20
HNRPK	11	20
PABP4	1	19
RS10	2	19
CDK1	1	18
G3BP2	1	18
DDX6	6	18
RUVB1	6	18
RS18	8	18
RL6	8	18
SFPQ	15	18
HNRPQ	0	17
ATX2	0	17
MOV10	0	17
RL9	3	17
RS14	3	17
PRP8	8	17
EF1A1	14	17
RS15	1	16
TIF1B	2	16
HS71L	3	16
RS16	3	16
ILF2	4	16
PTBP1	5	16
PRP19	6	16
G3P	9	16
LPPRC	11	16
IF2B3	0	15
DHX30	0	15
MATR3	1	15
XRCC5	4	15
ROA2	9	15
HUWE1	0	14
SRP68	0	14
RS24	2	14
RS8	4	14
THOC4	5	14
U5S1	6	14
RL3	8	14
DDX3X	9	14
RTCB	10	14
UBR5	0	13
LA	0	13
2AAA	1	13
RS2	2	13
HNRPD	2	13
RS7	4	13
RL23A	4	13
RUVB2	4	13
RL4	8	13
FUS	11	13
ANM5	0	12
EFTU	0	12
RBM10	0	12
ROAA	0	12
IMA1	4	12
RLA1	5	12
RL5	5	12
RL30	6	12
VIME	8	12
H12	0	11
DNJA1	0	11
IF4A1	0	11
SKP2	0	11
EIF2A	0	11
CTNB1	1	11
ATX2L	1	11
SRSF1	3	11
RL12	4	11
RS6	4	11
RS9	5	11
H2B1K	8	11
IMB1	9	11
PPM1B	0	10
KV201	0	10
K1C16	0	10
IF2B	0	10
HSP74	0	10
IF4G1	0	10
UBP37	0	10
RENT1	0	10
LTV1	0	10
DNJC7	0	10
CDT1	0	10
PSA7	1	10
STAU1	1	10
MAP4	1	10
EIF3I	1	10
HS105	1	10
K2C5	3	10
RL10	4	10
RS19	4	10
RS15A	4	10
RL23	4	10
RL7A	8	10
BUB1B	0	9
TBB4A	0	9
PRS6A	0	9
NASP	0	9
VIGLN	0	9
EIF3A	0	9
CAPR1	0	9
LARP4	0	9
NOG1	0	9
CUED2	0	9
PSA5	1	9
HNRPF	1	9
RL17	2	9
SMD2	2	9
SF3B3	2	9
GNL3	2	9
RS12	3	9
HNRPM	3	9
RS25	3	9
DHX15	4	9
RS5	4	9
RL7	8	9
BUB3	0	8
GEMI	0	8
AIFM1	0	8
RU2A	0	8
PCNA	0	8
2ABA	0	8
DX39B	0	8
BYST	0	8
TSR1	0	8
KCD17	0	8
LAR4B	0	8
MEP50	0	8
APC5	0	8
YTHD2	0	8
HNRPL	1	8
RS11	1	8
ELAV1	1	8
ZCH18	1	8
STRAP	1	8
COPE	2	8
PSA3	2	8
ROA3	2	8
RBBP4	2	8
RL36	2	8
MBB1A	3	8
RL19	4	8
RL18	4	8
CIRBP	4	8
RL13	5	8
RBMX	5	8
LAP2B	5	8
LRC59	5	8
RL27	7	8
IPO5	0	7
SRP72	0	7
CCNB1	0	7
RS21	0	7
PP2AA	0	7
RT35	0	7
PSMD2	0	7
SRSF5	0	7
PAF15	0	7
AL1L2	0	7
DHX57	0	7
SRPK1	0	7
NSUN2	1	7
SLIRP	1	7
EF1G	2	7
RS23	2	7
RCN2	2	7
UBB	3	7
SRP14	3	7
PRS8	3	7
RL31	3	7
SF3B2	3	7
K2C6A	4	7
RL14	4	7
EF2	5	7
EIFCL	0	6
HNRPR	0	6
SPF27	0	6
IF2A	0	6
PSA2	0	6
RS27	0	6
CKS1	0	6
PFD3	0	6
PRS4	0	6
RPP30	0	6
RT22	0	6
TF3C1	0	6
SMU1	0	6
RT31	0	6
PSMD1	0	6
PFD5	0	6
LS14B	0	6
OSBL8	0	6
APC7	0	6
DIM1	0	6
PLRG1	1	6
COF1	1	6
EIF3B	1	6
PCBP2	1	6
RCC2	1	6
DRG1	1	6
FBRL	2	6
ATPO	2	6
COPA	2	6
RS26	2	6
RL38	2	6
RL22	3	6
RL24	3	6
K1C14	4	6
RL10A	4	6
ECHA	5	6
NACAM	0	5
PSD11	0	5
PSMD3	0	5
SNUT1	0	5
CPSF5	0	5
CSDE1	0	5
SNRPA	0	5
CDC27	0	5
MPIP1	0	5
RFC4	0	5
CDN1A	0	5
SK2L2	0	5
RT29	0	5
EIF3E	0	5
PSA6	0	5
SRP54	0	5
PURA	0	5
CDC16	0	5
ROA0	0	5
TCOF	0	5
EXOS2	0	5
BMS1	0	5
ABCF1	0	5
RT27	0	5
HDAC2	0	5
RBM42	0	5
DDX24	0	5
APC1	0	5
APC4	0	5
MAGD2	0	5
SRRM2	0	5
RL1D1	1	5
RSMB	1	5
CKS2	1	5
IF4A3	1	5
RL18A	1	5
DCTN2	1	5
UBP2L	1	5
FUBP2	1	5
REN3B	1	5
LYAR	1	5
PRS6B	2	5
RL21	2	5
RL15	2	5
1433E	2	5
RS13	2	5
SKP1	2	5
MO4L2	2	5
PHF6	2	5
4F2	3	5
SMD3	3	5
1433Z	3	5
H1X	3	5
ECHB	4	5
RL11	4	5
MPCP	4	5
PRDX1	4	5
GTPB1	0	4
PSDE	0	4
HNRDL	0	4
PPM1G	0	4
PRPF3	0	4
MTA2	0	4
ZRAB2	0	4
H2A1B	0	4
RU17	0	4
F228B	0	4
UBL4A	0	4
H2AX	0	4
ARF4	0	4
PSB1	0	4
MCM3	0	4
PSA4	0	4
MARCS	0	4
NOP2	0	4
BAG6	0	4
KC1A	0	4
FAS	0	4
PSMD7	0	4
CCHL	0	4
PSMD4	0	4
RL26	0	4
RL37A	0	4
NCBP1	0	4
TROAP	0	4
SRSF6	0	4
CKAP5	0	4
SLBP	0	4
KCTD2	0	4
PDIA6	0	4
CENPU	0	4
MRRP1	0	4
LYRIC	0	4
PSB7	0	4
WIBG	0	4
RIOK1	0	4
KIFC1	0	4
CRNL1	0	4
ZCHC3	0	4
PFD2	0	4
CDC23	0	4
SYFA	0	4
RT23	0	4
RT18B	0	4
IRS4	1	4
SF3B1	1	4
SYDC	1	4
RL35	1	4
KHDR1	1	4
NUSAP	1	4
XRN2	1	4
CCDC8	1	4
MO4L1	1	4
PRC2C	1	4
NDKM	2	4
PYR1	2	4
COPD	2	4
COPB	2	4
PSME3	2	4
RS28	2	4
RL32	2	4
RBM3	2	4
RBM39	2	4
PSMD6	2	4
ELOB	2	4
PGAM5	2	4
PHB	3	4
RL13A	3	4
RL27A	3	4
SC61B	3	4
RS20	3	4
SRSF7	3	4
F195B	0	3
EIF3F	0	3
ZN593	0	3
PRP4	0	3
PRC1	0	3
BUB1	0	3
PFD1	0	3
FLNB	0	3
HSPB1	0	3
KPYM	0	3
E2AK2	0	3
PRPS3	0	3
IF4B	0	3
PSB4	0	3
PSB5	0	3
RFC1	0	3
RFC3	0	3
RBM34	0	3
PSMD8	0	3
PSB2	0	3
PLK1	0	3
NP1L1	0	3
1433G	0	3
RS29	0	3
GRB2	0	3
DYL1	0	3
CDC20	0	3
TADBP	0	3
PRP4B	0	3
SART3	0	3
CD5R1	0	3
ACD11	0	3
EIF3M	0	3
YTHD3	0	3
KRI1	0	3
DDX55	0	3
DDX54	0	3
ZC3HF	0	3
GSLG1	0	3
SNR40	0	3
MYCBP	0	3
VAT1	0	3
SCAPE	0	3
NAT10	0	3
DDX47	0	3
PNO1	0	3
SMC4	0	3
TECR	0	3
MKRN1	0	3
TR112	0	3
CHIP	0	3
PSD13	0	3
ZC3H4	0	3
RT07	0	3
NOP58	0	3
NOC2L	0	3
SPIN1	0	3
CHCH2	0	3
DNJA2	1	3
EIF3G	1	3
COPB2	1	3
PRS7	1	3
RM12	1	3
IF5A1	1	3
RT34	1	3
SRSF9	1	3
TBB2A	1	3
PABP2	1	3
RBM14	1	3
PARK7	1	3
COX5A	2	3
ATPD	2	3
TMEDA	2	3
SYMC	2	3
RAN	2	3
CPSF1	2	3
GAR1	2	3
AKP8L	2	3
PSD12	0	2
IFRD1	0	2
PDCD5	0	2
HAT1	0	2
ERC2	0	2
PFD6	0	2
WBS22	0	2
CLAP2	0	2
ANR17	0	2
NDUS3	0	2
NU155	0	2
CCNK	0	2
CLPX	0	2
SMC2	0	2
AHSA1	0	2
SGPL1	0	2
ZBT11	0	2
HS74L	0	2
BAG2	0	2
LDHA	0	2
P53	0	2
RHOC	0	2
SRPR	0	2
CN37	0	2
PARP1	0	2
RAB5A	0	2
SDHB	0	2
U2AF2	0	2
METK2	0	2
MCM5	0	2
TXLNA	0	2
RFC5	0	2
IF2G	0	2
KPCI	0	2
CD2A1	0	2
ID4	0	2
PRC2A	0	2
SRP09	0	2
SERPH	0	2
F10A1	0	2
FXR1	0	2
FXR2	0	2
CAZA1	0	2
MOT1	0	2
BI1	0	2
NCKPL	0	2
NH2L1	0	2
HNRH2	0	2
IF6	0	2
TMM33	0	2
MYL6	0	2
ACTZ	0	2
RAP1B	0	2
DCAF7	0	2
NOP14	0	2
IF4G2	0	2
CEBPZ	0	2
K1C17	0	2
1433F	0	2
EXOS9	0	2
GRSF1	0	2
LIPA1	0	2
CUL1	0	2
NOG2	0	2
RRP5	0	2
UBP10	0	2
KIF22	0	2
FL2D	0	2
TEBP	0	2
NADC	0	2
ELOC	0	2
SF3A1	0	2
SPEG	0	2
CPSF6	0	2
F263	0	2
MA7D1	0	2
TIM50	0	2
FNDC1	0	2
FILA2	0	2
PP6R3	0	2
UBAP2	0	2
RBM26	0	2
RM14	0	2
BORA	0	2
SND1	0	2
TRM1L	0	2
ZCCHV	0	2
NUFP2	0	2
DHX29	0	2
DHX37	0	2
LRC47	0	2
CPSF7	0	2
FA98A	0	2
SHCBP	0	2
WDR36	0	2
BRX1	0	2
DNJA4	0	2
CKAP2	0	2
PRP31	0	2
TITIN	0	2
USP9X	0	2
ZN622	0	2
CC124	0	2
RT24	0	2
PTCD3	0	2
TTC1	0	2
PI51A	0	2
GRWD1	0	2
CG050	0	2
SEN34	0	2
TBB6	0	2
NOC4L	0	2
YTHD1	0	2
RT26	0	2
WDR11	0	2
AMRA1	0	2
PAIP1	0	2
TMX1	0	2
YTDC2	0	2
RENT2	0	2
PFD4	0	2
ASF1B	0	2
CDK12	0	2
HPBP1	0	2
ABCF2	0	2
TRM6	0	2
APC10	0	2
EIF3L	0	2
RT28	0	2
RT17	0	2
AAR2	0	2
LSM2	0	2
RT02	0	2
RT16	0	2
LSM4	0	2
ZN207	1	2
DPM1	1	2
SRS10	1	2
BAF	1	2
PRP6	1	2
CD2B2	1	2
ADT3	1	2
LAMP2	1	2
RL35A	1	2
EF1B	1	2
P5CR1	1	2
OST48	1	2
VDAC2	1	2
STT3A	1	2
PSB3	1	2
NU153	1	2
MGN	1	2
RUXE	1	2
RS30	1	2
ACTC	1	2
AAMP	1	2
ADRM1	1	2
SNIP1	1	2
SMRC1	1	2
USMG5	1	2
CISD1	1	2
GTPBA	0	1
SMHD1	0	1
SMAP	0	1
RTCA	0	1
NDUA4	0	1
IMA4	0	1
PPP6	0	1
ACOD	0	1
TRAD1	0	1
G3PT	0	1
CHK1	0	1
RPAC1	0	1
NKRF	0	1
EIF3D	0	1
IPO8	0	1
MSI1H	0	1
PPIH	0	1
RA51C	0	1
TIM44	0	1
SGTA	0	1
AKAP8	0	1
SAHH2	0	1
AQR	0	1
PRP17	0	1
EIF1B	0	1
RT14	0	1
IF2P	0	1
KIN17	0	1
MCE1	0	1
PLCH2	0	1
N4BP1	0	1
ZC11A	0	1
NDUS2	0	1
ECI2	0	1
MED6	0	1
NPM3	0	1
ERAL1	0	1
WDHD1	0	1
PR15A	0	1
POP7	0	1
SPF30	0	1
VAPB	0	1
NSA2	0	1
BAG3	0	1
LV102	0	1
IGHG2	0	1
ALDOA	0	1
KITH	0	1
JUN	0	1
K2C8	0	1
KCRM	0	1
LDHB	0	1
H10	0	1
ANXA2	0	1
PROF1	0	1
SYEP	0	1
MDR1	0	1
RU1C	0	1
HMOX1	0	1
RO60	0	1
ODPB	0	1
TOP1	0	1
KCRB	0	1
KCRU	0	1
MTDC	0	1
QCR7	0	1
AT2B1	0	1
TBP	0	1
RAB6A	0	1
ICAL	0	1
HEMH	0	1
APC	0	1
DNJB1	0	1
CTNA2	0	1
DNMT1	0	1
TNR8	0	1
RPB2	0	1
SDHA	0	1
MK04	0	1
SC6A6	0	1
AKT1	0	1
HNRH3	0	1
CASPE	0	1
TTK	0	1
MCM7	0	1
RFC2	0	1
VGFR3	0	1
CXG1	0	1
AN32A	0	1
TEC	0	1
CNDD3	0	1
CAZA2	0	1
SYQ	0	1
LEG7	0	1
KC1D	0	1
RBM25	0	1
GDIB	0	1
SSRD	0	1
AL3A2	0	1
NCBP2	0	1
MSH6	0	1
ICLN	0	1
TERF1	0	1
MAZ	0	1
CTBP2	0	1
EP3B	0	1
COPZ1	0	1
PP1A	0	1
PP1B	0	1
LSM3	0	1
PRS10	0	1
YPEL5	0	1
TRA2B	0	1
GNAS2	0	1
DLK1	0	1
RT25	0	1
RT05	0	1
RT15	0	1
RT21	0	1
RT06	0	1
RT09	0	1
TFAM	0	1
U2AF1	0	1
SET	0	1
ANK2	0	1
CKAP4	0	1
MCL1	0	1
LRP1	0	1
LMAN2	0	1
CSTF3	0	1
RLF	0	1
AIMP2	0	1
MTA1	0	1
PHLP	0	1
FKBP5	0	1
SMAD4	0	1
HDAC1	0	1
KRR1	0	1
PWP1	0	1
CUL2	0	1
CUL4A	0	1
CAD18	0	1
DCTN1	0	1
TRI25	0	1
FRG1	0	1
RRP1B	0	1
EXOS7	0	1
PWP2	0	1
SF3B4	0	1
TRIP4	0	1
PTN14	0	1
FRDA	0	1
QPCT	0	1
TRXR1	0	1
PDS5A	0	1
COSA1	0	1
RA1L2	0	1
LSM12	0	1
LARP7	0	1
ARI4B	0	1
SNUT2	0	1
P5CR3	0	1
TM41B	0	1
DJC21	0	1
COA6	0	1
EXOS6	0	1
TT39A	0	1
ATD3B	0	1
UT14C	0	1
TT39B	0	1
LAR1B	0	1
SPT2	0	1
MZT2B	0	1
CDC73	0	1
RL22L	0	1
CTR9	0	1
CC137	0	1
UQCC3	0	1
WDR82	0	1
YF009	0	1
UBP34	0	1
PHF5A	0	1
KANL1	0	1
RM55	0	1
IQGA3	0	1
MINA	0	1
APLF	0	1
ARCH	0	1
CHERP	0	1
RM41	0	1
YAF2	0	1
SRRM1	0	1
CDK20	0	1
ASPM	0	1
CH059	0	1
RP25L	0	1
ZC3H8	0	1
ASCC1	0	1
UN13C	0	1
CDC26	0	1
NOC3L	0	1
CTBL1	0	1
REQU	0	1
ARHG2	0	1
UBP7	0	1
RN166	0	1
ARL8A	0	1
GASP2	0	1
TIM14	0	1
APC16	0	1
MSI2H	0	1
DNJA3	0	1
TMA16	0	1
ZN503	0	1
DDX27	0	1
NAF1	0	1
SPF45	0	1
DCAF5	0	1
ZFR	0	1
QKI	0	1
SMG1	0	1
PP1RA	0	1
IWS1	0	1
RBM15	0	1
MPH6	0	1
POP1	0	1
TSNAX	0	1
CDCA3	0	1
PRP18	0	1
EBP2	0	1
RBM4B	0	1
TCF25	0	1
CMS1	0	1
PELO	0	1
APC13	0	1
RAM	0	1
NDUF3	0	1
TMM70	0	1
TMED9	0	1
SRRT	0	1
RM04	0	1
RM01	0	1
MK67I	0	1
UBE2O	0	1
WDR61	0	1
RGAP1	0	1
MAGT1	0	1
RM18	0	1
TSYL1	0	1
PCDC1	0	1
RM46	0	1
BOLA2	0	1
DSN1	0	1
PGES2	0	1
PHAX	0	1
SFXN1	0	1
CYBP	0	1
MYO10	0	1
EXOS4	0	1
MED4	0	1
SCRT2	0	1
RM40	0	1
EXOS5	0	1
SAS10	0	1
CHRC1	0	1
RM17	0	1
SERC1	0	1
HELLS	0	1
SYFB	0	1
STAU2	0	1
RT18A	0	1
RBM28	0	1
BCD1	0	1
QPCTL	0	1
DJB12	0	1
PP4R2	0	1
F120A	0	1
ARHGC	0	1
HACD3	0	1
RM27	0	1
PCD10	0	1
RRBP1	0	1
CPSF2	0	1
NCDN	0	1
COPG2	0	1
EIF3K	0	1
NXF1	0	1
CGBP1	0	1
SEC63	0	1
UBQL2	0	1
BAZ1B	0	1
CMC2	0	1
ANC2	0	1
STML2	0	1
DBR1	0	1
CPSF3	0	1
PARP4	0	1
TF3C4	0	1
FBX5	0	1
PSME2	0	1
NOB1	0	1
TMCO1	0	1
SSRG	0	1
PPIE	0	1
L10K	0	1
PHF8	0	1
TNR6B	0	1
PA2G4	0	1
PLAP	0	1
AP3M1	0	1
RBMX2	0	1
UTP11	0	1
EXOS1	0	1
PPIL1	0	1
TIM16	0	1
PTH2	0	1
MTCL1	0	1
DGLA	0	1
TBL2	0	1
RBM7	0	1
TF3C3	0	1
NOX1	0	1
MAGD1	0	1
CSAD	0	1
MOFA1	0	1
BZW2	0	1
IF2B2	0	1
ADSV	0	1
F169A	0	1
