## Supplementary material for "*In silico* APC/C substrate discovery reveals cell cycle degradation of chromatin regulators including UHRF1": Table S4

### Sheet: Sheet1
Protein Name	Alias	Evidence for in vivo ubiquitination (KGG Proteomics)	APC/C in vivo activation assay	Cdh1 Co-IP	APC/C ubiquitination in vitro
UHRF1	ICBP90, NP95, RNF106	Yes	Yes (endogenous, exogenous)	Yes	Yes
PCAF	KAT2B, CAF, P/CAF	Yes	Yes (endogenous)	Yes
TTF2	HuF2, ZGRF6	Yes	Yes (exogenous, endogenous)	Yes	Yes
NCOA3	KAT13B	Yes	Yes (exogenous, endogenous)	Yes
CHAF1B	CAF1A, CAF1P60, MPHOSPH7, MPP7	Yes	Yes (exogenous, endogenous)	Yes
NASP	HMDRA1, FLB7527, PRO1999	Yes	Yes (exogenous)		No
LARP1	KIAA0731, LARP	Yes	Yes (exogenous)
HDCMA18P	LARP7	Yes	Yes (exogenous)
MSH2	FCC1, COCA1, HNPCC, LCFS2, HNPCC1	Yes	Yes (exogenous, endogenous)	Yes
POLQ	POLH, DNA polymerase theta	Yes	No
