## Supplementary material for "*In silico* APC/C substrate discovery reveals cell cycle degradation of chromatin regulators including UHRF1": Table S5

### Sheet: si_shRNA
Name	Sequence (5'-3')	Origin
siFF	CGUACGCGGAAUACUUCGAUU	Sigma
siFZR1.1	CCACAGGAUUAACGAGAAU	Sigma
siFZR1.2	GCACGGAGACCGCUUCAUC	Sigma
siUHRF1.1	GCGACAUGGCCUUCCACAU	Sigma
siUHRF1.10	CCAACAGGGCGCUGGCUCU	Sigma
shControl, promegaLuc_221s1c1	CAAATCACAGAATCGTCGTAT	The RNAi Consortium
shUHRF1, NM_013282.3-3485s21c1	GCCTTTGATTCGTTCCTTCTT	The RNAi Consortium

### Sheet: plasmids
Name	Source	Vector Info
pDONR-UHRF1 FL WT	PlasmidID (DFCI): HsCD00079664 “Variant 1 NM_001048201.1”	pDONR221 (Kan) Gateway plasmid
pDONR-UHRF1 D4 degron mutant	For this study	pDONR-UHRF1 FL WT was mutated by site-directed mutagenesis: RYDL-->AYDA
pDONR-UHRF1 KEN:AAA degron mutant	For this study	pDONR-UHRF1 FL WT was mutated by site-directed mutagenesis: KEN--> AAA
pDEST-Myc-UHRF1 FL WT	For this study	Cloned by Gateway LR reaction
pDest-Myc-UHRF1 D1 degron mutant	For this study	Cloned by Gateway LR reaction
pDest-Myc-UHRF1 D2 degron mutant	For this study	Cloned by Gateway LR reaction
pDest-Myc-UHRF1 D3 degron mutant	For this study	Cloned by Gateway LR reaction
pDest-Myc-UHRF1 D4 degron mutant	For this study	Cloned by Gateway LR reaction
pDest-Myc-UHRF1 KEN:AAA degron mutant	For this study	Cloned by Gateway LR reaction
pQE_His_MBP_TEV_FLUHRF1_FLAG	For this study	Traditional cloning
pQE_His_MBP_TEV_FLUHRF1_KEN_FLAG	For this study	pQE_His_MBP_TEV_FLUHRF1_FLAG was mutated by site directed mutagenesis: KEN-->AAA
pQE_His_MBP_TEV_LPSUHRF1_FLAG	For this study	Traditional cloning
pQE_His_MBP_TEV_LPSUHRF1_KEN_FLAG	For this study	pQE_His_MBP_TEV_LPSUHRF1_FLAG was mutated by site directed mutagenesis: KEN-->AAA
pDEST-HA-Cdh1	For this study	Cloned by Gateway LR reaction
pDEST-FLAG-Cdh1	For this study	Cloned by Gateway LR reaction
pCDH5 EV	Previous Study	Choudhury et al, Cell Reports, 2016
pCDH5-FLAG-Cdh1	Previous Study	Choudhury et al, Cell Reports, 2016
pCI-N-FLAG-PCAF	For this study	pCI flag PCAF was a gift from Yoshihiro Nakatani (Addgene plasmid # 8941 ; http://n2t.net/addgene:8941 ; RRID:Addgene_8941)
FLAG-NCOA3	For this study	Cloned by Gateway LR reaction
FLAG-TTF2	For this study	Cloned by Gateway LR reaction
pDest-Myc-CHAF1B	For this study	Cloned by Gateway LR reaction
pDest-Myc-LARP1	For this study	Cloned by Gateway LR reaction
pDest-Myc-NASP	For this study	Cloned by Gateway LR reaction
pDest-Myc-NCOA3	For this study	Cloned by Gateway LR reaction
pDest-Myc-TTF2	For this study	Cloned by Gateway LR reaction
pDest-Myc-FoxM1	Previous Study	Cloned by Gateway LR reaction
pDest-Myc-LARP7	For this study	Cloned by Gateway LR reaction
pDest-Myc-MSH2	For this study	Cloned by Gateway LR reaction
pDest-Myc-WDR76	For this study	Cloned by Gateway LR reaction
pDEST-Myc-EV	Gateway vector	Grown in ccdB resistant bacteria
pDEST-EV HA	Gateway vector	Grown in ccdB resistant bacteria
pDEST-Myc-EGFP	For this study	Cloned by Gateway LR reaction
pHAGE-CMV-N-GFP	Gateway vector	Grown in ccdB resistant bacteria
pHAGE-CMV-N-GFP-UHRF1 KEN:AAA (Blast) lentiviral vector	For this study	Cloned by Gateway LR reaction with pDONR-UHRF1 WT and pHAGE-N-GFP lentiviral vector
pHAGE-CMV-N-GFP-UHRF1 WT (Blast) lentiviral vector	For this study	Cloned by Gateway LR reaction with pDONR-UHRF1 KEN:AAA and pHAGE-N-GFP lentiviral vector
pGEX_TEV_GGG_TTF2		Cloned by Gibson Assembly with pDONR223 TTF2 as template

### Sheet: primers
Name	Sequence	Intended Use
UHRF1 Forward primer + attB1 site	GGGGACAAGTTTGTACAAAAAAGCAGGCTTA GCCACC atggacgggaggcagacccac	Make UHRF1 compatible with Gateway
UHRF1 Reverse primer + attB2 site	GGGGACCACTTTGTACAAGAAAGCTGGGTA tta ccggccattgccgtagccgg	Make UHRF1 compatible with Gateway
Internal UHRF1 pDONR primer Forward1	CCTCCCGGGACGAGCCCTGC	Check that no additional mutations made in UHRF1
Internal UHRF1 pDONR primer Reverse1	GGTGCGGGCGCGCGCTCGGA	Check that no additional mutations made in UHRF1
Internal UHRF1 pDONR primer Forward2	CAATGTCAAGGGTGGCAAGA	Check that no additional mutations made in UHRF1
Internal UHRF1 pDONR primer Reverse2	CGTCCCTCCGCAGAAGGTAG	Check that no additional mutations made in UHRF1
UHRF1 Dbox4 Forward	TTCAGCTGCCCTGCCTGCGCCTACGACGCGGGCCGCAGCTATGCCATG	Make single alanine Dbox #4 mutant (RYDL-->AYDA)
UHRF1 Dbox4 Reverse	CATGGCATAGCTGCGGCCCGCGTCGTAGGCGCAGGCAGGGCAGCTGAA	Make single alanine Dbox #4 mutant (RYDL-->AYDA)
UHRF1 KEN Forward2	GCCAACCGAGAGCGAGAGGCGGCGGCCAGCAAGAGGGAGGAGGAG	Make single alanine KEN mutant (KEN-->AAA)
UHRF1 KEN Reverse2	CTCCTCCTCCCTCTTGCTGGCCGCCGCCTCTCGCTCTCGGTTGGC	Make single alanine KEN mutant (KEN-->AAA)
SDM_KENtoAAA_F	CCAACCGAGAGCGAGAGGCGGCAGCTAGCAAGAGGGAGGAG	Make FL UHRF1 and LPS UHRF1 KEN mutant versions (KEN-->AAA)
SDM_KENtoAAA_R	CTCCTCCCTCTTGCTAGCTGCCGCCTCTCGCTCTCGGTTGG	Make FL UHRF1 and LPS UHRF1 KEN mutant versions (KEN-->AAA)
GA_TTF2_F	GAAAACCTGTATTTTCAGGGAGGAGGCGGTATGGAAGAAGTTAGGTGTCC	Make GST-TEV_TTF2
GA_TTF2_R	AGTCAGTCACGATGCGGCCGCCTAATACTGGTTTTCCAGTAG	Make GST-TEV_TTF2
GA_TTF2_pGEX_F	CTACTGGAAAACCAGTATTAGGCGGCCGCATCGTGACTGACT	Make GST-TEV_TTF2
GA_TTF2_pGEX_R	GGACACCTAACTTCTTCCATACCGCCTCCTCCCTGAAAATACAGGTTTTC	Make GST-TEV_TTF2

### Sheet: antibodies
Name	Company	Catalog No.	Concentration	Animal	Use
UHRF1	Cell Signaling Technology	#12387	(1:1000)	Rb	IB
Cdh1	Thermo Fisher	MS-1116-PO	(1:1000)	Ms	IB
Cyclin E1 (HE12)	Cell Signaling Technology	4129	(1:1000)	Ms	IB
Cyclin A	Santa Cruz	sc-751	(1:2000)	Rb	IB
Cyclin D1 (92G2)	Cell Signaling Technology	2798	(1:1000)	Rb	IB
Cyclin F (C-20)	Santa Cruz	sc-952	(1:1000)	Rb	IB
Cyclin B	Abcam	ab32053	(1:20,000)	Rb	IB
Aurora A	Cell Signaling Technology	3092	(1:2000)	Rb	IB
Phospho-Histone H3 (Ser10) (D2C8)	Cell Signaling Technology	3377	(1:5000)	Rb	IB
FoxM1	Santa Cruz	sc-502	(1:1000)	Rb	IB
pRb	Cell Signaling Technology	9308	(1:2000)	Rb	IB
p27 Kip1	Cell Signaling Technology	2552S	(1:1000)	Rb	IB
E2F1	Cell Signaling Technology	3742	(1:5000)	Rb	IB
pChk1	Cell Signaling Technology	12302	(1:500)	Rb	IB
p21	Cell Signaling Technology	2947S	(1:6000)	Rb	IB
CDC6	Santa Cruz	sc-9964	(1:1000)	Ms	IB
CHAF1B, CAF-1 p60	Bethyl	A301--085A	(1:2000)	Rb	IB
NCOA3, SRC-3 (5E11)	Cell Signaling Technology	2126S	(1:1000)	Rb	IB
PCAF (E-8)	Santa Cruz	sc-13124	(1:1000)	Rb	IB
TTF2	Bethyl	A303-108A	(1:2000)	Rb	IB
Skp2	Cell Signaling Technology	2652S	(1:2000)	Rb	IB
GAPDH	Santa Cruz	sc-47724	(1:2000)	Ms	IB
GAPDH	Santa Cruz	sc-25778	(1:5000)	Rb	IB
Tubulin	Santa Cruz	32293	(1:1000)	Ms	IB
anti-Flag HRP-conjudated	Sigma	A8592	(1:1000)	Ms	IB
anti-Flag M2	Sigma	F1804-200UG	(1:1000)	Ms	IB
anti-Myc (9E10)	Santa Cruz	sc-40	(1:2000)	Ms	IB
anti-HA	BioLegend	910502	(1:2000)	Ms	IB
MSH2	Aviva	ARP41351_P050	(1:1000)	Rb	IB
NUSAPI	Proteintech Group	12024-1	(1:10,000)	Rb	IB
anti-Ms secondary	Jackson ImmunoResearch	115-035-003	(1:5000)	Ms	IB
anti-Rb secondary	Jackson ImmunoResearch	111-035-003	(1:5000)	Rb	IB
anti-Ms LC secondary (coIP)	Jackson ImmunoResearch	115-035-174	(1:2000)	Ms	IB
α-CENP-C	MBL	PD030	(1:1000)	Guinea Pig	IF
α-tubulin	Sigma	T9026	(1:500)	Ms	IF
anti-mouse Alexa 488			(1:200)	Ms	IF
anti-guinea pig 564			(1:200)	Guinea Pig	IF
